# Plant defense synergies and antagonisms affect performance of specialist herbivores of common milkweed

**DOI:** 10.1101/2021.09.13.460116

**Authors:** Collin Edwards, Stephen Ellner, Anurag Agrawal

**Affiliations:** Department of Ecology and Evolutionary Biology, Cornell University, Ithaca NY, USA; Department of Biology, Tufts University, Medford MA, USA

**Keywords:** Defense synergy hypothesis, Random Forest, common milkweed *(Asclepias syriaca)*, swamp milkweed beetle *(Labidomera clivicollis)*, monarch butterfly *(Danaus plexippus)*, plant-insect interactions, chemical ecology, synergy

## Abstract

As a general rule, plants defend against herbivores with multiple traits. The defense synergy hypothesis posits that some traits are more effective when co-expressed with others compared to their independent efficacy. However, this hypothesis has rarely been tested outside of phytochemical mixtures, and seldom under field conditions. We tested for synergies between multiple defense traits of common milkweed *(Asclepias syriaca)* by assaying the performance of two specialist chewing herbivores on plants in natural populations. We employed regression and a novel application of Random Forests to identify synergies and antagonisms between defense traits. We found the first direct empirical evidence for two previously hypothesized defense synergies in milkweed (latex by secondary metabolites, latex by trichomes), and identified numerous other potential synergies and antagonisms. Our strongest evidence for a defense synergy was between leaf mass per area and low nitrogen content; given that these “leaf economic” traits typically covary in milkweed, a defense synergy could reinforce their co-expression. We report that each of the plant defense traits showed context-dependent effects on herbivores, and increased trait expression could well be beneficial to herbivores for some ranges of observed expression. The novel methods and findings presented here complement more mechanistic approaches to the study of plant defense diversity, and provide some of the best evidence to date that multiple classes of plant defense synergize in their impact on insects. Plant defense synergies against highly specialized herbivores, as shown here, are consistent with ongoing reciprocal evolution between these antagonists.
