## Supplementary material for "Plant defense synergies and antagonisms affect performance of specialist herbivores of common milkweed": Table S1

data	focal trait	context trait	switching point	effect at mean
monarch growth	cardenolide 10.5	LMA	0.601818655	beneficial to herbivore
monarch growth	cardenolide 18.6	LMA	0.300151624	beneficial to herbivore
monarch growth	non nitrogen (%)	LMA	0.422400672	defensive
monarch growth	carbon (%)	LMA	5.432840273	beneficial to herbivore
monarch growth	latex	LMA	5.04008057	defensive
monarch growth	trichome density	LMA	3.005636476	beneficial to herbivore
monarch growth	leaf toughness	LMA	1.429066627	defensive
monarch growth	cardenolide suite 2015	LMA	1.107384659	defensive
monarch growth	cardenolide 18.6	cardenolide 10.5	0.784135218	beneficial to herbivore
monarch growth	non nitrogen (%)	cardenolide 10.5	0.612263797	defensive
monarch growth	carbon (%)	cardenolide 10.5	4.789165539	beneficial to herbivore
monarch growth	latex	cardenolide 10.5	11.17442027	defensive
monarch growth	trichome density	cardenolide 10.5	12.86586321	beneficial to herbivore
monarch growth	leaf toughness	cardenolide 10.5	0.232267425	beneficial to herbivore
monarch growth	cardenolide suite 2015	cardenolide 10.5	2.051305645	defensive
monarch growth	non nitrogen (%)	cardenolide 18.6	0.395922363	defensive
monarch growth	carbon (%)	cardenolide 18.6	9.191541852	beneficial to herbivore
monarch growth	latex	cardenolide 18.6	4.323886196	defensive
monarch growth	trichome density	cardenolide 18.6	21.85227162	beneficial to herbivore
monarch growth	leaf toughness	cardenolide 18.6	0.182315755	beneficial to herbivore
monarch growth	cardenolide suite 2015	cardenolide 18.6	1.527149687	defensive
monarch growth	carbon (%)	non nitrogen (%)	7.279464922	beneficial to herbivore
monarch growth	latex	non nitrogen (%)	9.580688402	defensive
monarch growth	trichome density	non nitrogen (%)	1.037543832	beneficial to herbivore
monarch growth	leaf toughness	non nitrogen (%)	0.274710083	beneficial to herbivore
monarch growth	cardenolide suite 2015	non nitrogen (%)	0.017786999	beneficial to herbivore
monarch growth	latex	carbon (%)	1.702014402	defensive
monarch growth	trichome density	carbon (%)	2.231609659	beneficial to herbivore
monarch growth	leaf toughness	carbon (%)	0.134337013	defensive
monarch growth	cardenolide suite 2015	carbon (%)	38.00736097	defensive
monarch growth	trichome density	latex	50.46967321	beneficial to herbivore
monarch growth	leaf toughness	latex	0.735152521	beneficial to herbivore
monarch growth	cardenolide suite 2015	latex	2.206097756	defensive
monarch growth	leaf toughness	trichome density	0.603435526	defensive
monarch growth	cardenolide suite 2015	trichome density	5.706285376	defensive
monarch growth	cardenolide suite 2015	leaf toughness	0.46692275	defensive
monarch survival	cardenolide 10.5	LMA	2.789598971	defensive
monarch survival	cardenolide 18.6	LMA	0.000901995	defensive
monarch survival	non nitrogen (%)	LMA	0.856299183	defensive
monarch survival	carbon (%)	LMA	3.231782687	defensive
monarch survival	latex	LMA	0.162218323	defensive
monarch survival	trichome density	LMA	2.83339765	defensive
monarch survival	leaf toughness	LMA	3.496876607	defensive
monarch survival	cardenolide suite 2015	LMA	1.372225958	beneficial to herbivore
monarch survival	cardenolide 18.6	cardenolide 10.5	0.535426894	beneficial to herbivore
monarch survival	non nitrogen (%)	cardenolide 10.5	203.8127138	defensive
monarch survival	carbon (%)	cardenolide 10.5	3.338599708	defensive
monarch survival	latex	cardenolide 10.5	0.176536449	beneficial to herbivore
monarch survival	trichome density	cardenolide 10.5	1.477184014	defensive
monarch survival	leaf toughness	cardenolide 10.5	3.97818822	defensive
monarch survival	cardenolide suite 2015	cardenolide 10.5	0.27654438	beneficial to herbivore
monarch survival	non nitrogen (%)	cardenolide 18.6	0.891857859	defensive
monarch survival	carbon (%)	cardenolide 18.6	0.494903974	defensive
monarch survival	latex	cardenolide 18.6	0.095540042	defensive
monarch survival	trichome density	cardenolide 18.6	1.103461721	defensive
monarch survival	leaf toughness	cardenolide 18.6	4.795785454	defensive
monarch survival	cardenolide suite 2015	cardenolide 18.6	0.581421817	beneficial to herbivore
monarch survival	carbon (%)	non nitrogen (%)	2.757926693	defensive
monarch survival	latex	non nitrogen (%)	1.085012834	beneficial to herbivore
monarch survival	trichome density	non nitrogen (%)	2.327545854	defensive
monarch survival	leaf toughness	non nitrogen (%)	7.798580939	defensive
monarch survival	cardenolide suite 2015	non nitrogen (%)	3.609013312	beneficial to herbivore
monarch survival	latex	carbon (%)	0.810086601	defensive
monarch survival	trichome density	carbon (%)	3.152283434	defensive
monarch survival	leaf toughness	carbon (%)	0.935416807	defensive
monarch survival	cardenolide suite 2015	carbon (%)	0.14239731	beneficial to herbivore
monarch survival	trichome density	latex	6.826073832	defensive
monarch survival	leaf toughness	latex	2.982382185	defensive
monarch survival	cardenolide suite 2015	latex	0.104920422	defensive
monarch survival	leaf toughness	trichome density	1.103877077	defensive
monarch survival	cardenolide suite 2015	trichome density	0.074751252	beneficial to herbivore
monarch survival	cardenolide suite 2015	leaf toughness	1.287399356	beneficial to herbivore
beetle growth	cardenolide 10.2	cardenolide 8.4	0.701725786	beneficial to herbivore
beetle growth	cardenolide suite 2015	cardenolide 8.4	0.786091301	defensive
beetle growth	leaf toughness	cardenolide 8.4	2.014037902	beneficial to herbivore
beetle growth	trichome density	cardenolide 8.4	0.464891544	beneficial to herbivore
beetle growth	latex	cardenolide 8.4	1.318472693	defensive
beetle growth	cardenolide suite 2015	cardenolide 10.2	0.946023212	defensive
beetle growth	leaf toughness	cardenolide 10.2	2.711864577	beneficial to herbivore
beetle growth	trichome density	cardenolide 10.2	0.129114499	defensive
beetle growth	latex	cardenolide 10.2	0.334115723	defensive
beetle growth	leaf toughness	cardenolide suite 2015	1.729674812	beneficial to herbivore
beetle growth	trichome density	cardenolide suite 2015	0.010173573	defensive
beetle growth	latex	cardenolide suite 2015	1.527744364	defensive
beetle growth	trichome density	leaf toughness	1.283508009	defensive
beetle growth	latex	leaf toughness	0.499760533	defensive
beetle growth	latex	trichome density	0.012138327	defensive
beetle survival	cardenolide 10.2	cardenolide 8.4	1.181685374	defensive
beetle survival	cardenolide suite 2015	cardenolide 8.4	1.017110667	defensive
beetle survival	leaf toughness	cardenolide 8.4	4.887907508	beneficial to herbivore
beetle survival	trichome density	cardenolide 8.4	1.139490341	defensive
beetle survival	latex	cardenolide 8.4	223.5605091	defensive
beetle survival	cardenolide suite 2015	cardenolide 10.2	0.700588404	beneficial to herbivore
beetle survival	leaf toughness	cardenolide 10.2	0.764014595	beneficial to herbivore
beetle survival	trichome density	cardenolide 10.2	0.024298864	defensive
beetle survival	latex	cardenolide 10.2	3.914025033	defensive
beetle survival	leaf toughness	cardenolide suite 2015	0.337158928	beneficial to herbivore
beetle survival	trichome density	cardenolide suite 2015	0.503060674	defensive
beetle survival	latex	cardenolide suite 2015	3.01809744	defensive
beetle survival	trichome density	leaf toughness	0.455416716	defensive
beetle survival	latex	leaf toughness	15.49510979	defensive
beetle survival	latex	trichome density	0.139180588	beneficial to herbivore
monarch growth	LMA	cardenolide 10.5	1.731854983	beneficial to herbivore
monarch growth	LMA	cardenolide 18.6	0.724179775	beneficial to herbivore
monarch growth	LMA	non nitrogen (%)	0.526713867	beneficial to herbivore
monarch growth	LMA	carbon (%)	3.714358197	beneficial to herbivore
monarch growth	LMA	latex	5.380379013	beneficial to herbivore
monarch growth	LMA	trichome density	0.950306487	beneficial to herbivore
monarch growth	LMA	leaf toughness	17.73958773	beneficial to herbivore
monarch growth	LMA	cardenolide suite 2015	0.53684971	beneficial to herbivore
monarch growth	cardenolide 10.5	cardenolide 18.6	0.421900846	defensive
monarch growth	cardenolide 10.5	non nitrogen (%)	0.22605329	defensive
monarch growth	cardenolide 10.5	carbon (%)	0.507371873	beneficial to herbivore
monarch growth	cardenolide 10.5	latex	0.841033194	defensive
monarch growth	cardenolide 10.5	trichome density	3.140908139	beneficial to herbivore
monarch growth	cardenolide 10.5	leaf toughness	0.072174471	beneficial to herbivore
monarch growth	cardenolide 10.5	cardenolide suite 2015	0.501711565	defensive
monarch growth	cardenolide 18.6	non nitrogen (%)	0.07508237	beneficial to herbivore
monarch growth	cardenolide 18.6	carbon (%)	0.025212963	defensive
monarch growth	cardenolide 18.6	latex	0.133937964	beneficial to herbivore
monarch growth	cardenolide 18.6	trichome density	5.640663111	beneficial to herbivore
monarch growth	cardenolide 18.6	leaf toughness	0.074651258	defensive
monarch growth	cardenolide 18.6	cardenolide suite 2015	0.109608506	defensive
monarch growth	non nitrogen (%)	carbon (%)	0.973386817	beneficial to herbivore
monarch growth	non nitrogen (%)	latex	2.263250278	defensive
monarch growth	non nitrogen (%)	trichome density	0.596335314	defensive
monarch growth	non nitrogen (%)	leaf toughness	0.463023852	defensive
monarch growth	non nitrogen (%)	cardenolide suite 2015	0.444865647	defensive
monarch growth	carbon (%)	latex	4.462940506	beneficial to herbivore
monarch growth	carbon (%)	trichome density	4.956863639	beneficial to herbivore
monarch growth	carbon (%)	leaf toughness	1.157001986	beneficial to herbivore
monarch growth	carbon (%)	cardenolide suite 2015	142.1969142	beneficial to herbivore
monarch growth	latex	trichome density	32.87929234	defensive
monarch growth	latex	leaf toughness	2.480296732	defensive
monarch growth	latex	cardenolide suite 2015	1.805521659	defensive
monarch growth	trichome density	leaf toughness	1.629020365	beneficial to herbivore
monarch growth	trichome density	cardenolide suite 2015	10.0392554	beneficial to herbivore
monarch growth	leaf toughness	cardenolide suite 2015	0.025142702	beneficial to herbivore
monarch survival	LMA	cardenolide 10.5	0.25971346	beneficial to herbivore
monarch survival	LMA	cardenolide 18.6	0.574021463	beneficial to herbivore
monarch survival	LMA	non nitrogen (%)	0.017679894	defensive
monarch survival	LMA	carbon (%)	0.758096107	beneficial to herbivore
monarch survival	LMA	latex	0.552735797	beneficial to herbivore
monarch survival	LMA	trichome density	1.268295387	beneficial to herbivore
monarch survival	LMA	leaf toughness	1.972586146	beneficial to herbivore
monarch survival	LMA	cardenolide suite 2015	1.063036009	beneficial to herbivore
monarch survival	cardenolide 10.5	cardenolide 18.6	1.367437149	defensive
monarch survival	cardenolide 10.5	non nitrogen (%)	142.1133037	defensive
monarch survival	cardenolide 10.5	carbon (%)	3.15991907	defensive
monarch survival	cardenolide 10.5	latex	1.164022352	defensive
monarch survival	cardenolide 10.5	trichome density	1.515517561	defensive
monarch survival	cardenolide 10.5	leaf toughness	3.39587273	defensive
monarch survival	cardenolide 10.5	cardenolide suite 2015	0.969509025	defensive
monarch survival	cardenolide 18.6	non nitrogen (%)	0.093846532	beneficial to herbivore
monarch survival	cardenolide 18.6	carbon (%)	0.060986836	defensive
monarch survival	cardenolide 18.6	latex	0.017983951	beneficial to herbivore
monarch survival	cardenolide 18.6	trichome density	0.494762527	defensive
monarch survival	cardenolide 18.6	leaf toughness	1.620511598	defensive
monarch survival	cardenolide 18.6	cardenolide suite 2015	0.092641253	defensive
monarch survival	non nitrogen (%)	carbon (%)	3.1558343	defensive
monarch survival	non nitrogen (%)	latex	4.929896344	defensive
monarch survival	non nitrogen (%)	trichome density	2.297236127	defensive
monarch survival	non nitrogen (%)	leaf toughness	8.944062427	defensive
monarch survival	non nitrogen (%)	cardenolide suite 2015	4.885862172	defensive
monarch survival	carbon (%)	latex	5.312082483	defensive
monarch survival	carbon (%)	trichome density	2.046568183	defensive
monarch survival	carbon (%)	leaf toughness	0.638473531	defensive
monarch survival	carbon (%)	cardenolide suite 2015	0.279320024	defensive
monarch survival	latex	trichome density	0.052277017	beneficial to herbivore
monarch survival	latex	leaf toughness	0.741154478	beneficial to herbivore
monarch survival	latex	cardenolide suite 2015	0.051353744	beneficial to herbivore
monarch survival	trichome density	leaf toughness	1.193679567	defensive
monarch survival	trichome density	cardenolide suite 2015	0.653890954	defensive
monarch survival	leaf toughness	cardenolide suite 2015	1.895296837	defensive
beetle growth	cardenolide 8.4	cardenolide 10.2	0.672311591	defensive
beetle growth	cardenolide 8.4	cardenolide suite 2015	1.207147047	defensive
beetle growth	cardenolide 8.4	leaf toughness	0.189126771	defensive
beetle growth	cardenolide 8.4	trichome density	0.925157711	defensive
beetle growth	cardenolide 8.4	latex	3.288839299	defensive
beetle growth	cardenolide 10.2	cardenolide suite 2015	1.289970831	beneficial to herbivore
beetle growth	cardenolide 10.2	leaf toughness	0.691885373	beneficial to herbivore
beetle growth	cardenolide 10.2	trichome density	0.922235702	defensive
beetle growth	cardenolide 10.2	latex	0.808513407	defensive
beetle growth	cardenolide suite 2015	leaf toughness	1.24244719	beneficial to herbivore
beetle growth	cardenolide suite 2015	trichome density	0.551344856	beneficial to herbivore
beetle growth	cardenolide suite 2015	latex	2.077268521	defensive
beetle growth	leaf toughness	trichome density	4.588794017	beneficial to herbivore
beetle growth	leaf toughness	latex	0.884071007	beneficial to herbivore
beetle growth	trichome density	latex	0.531542555	beneficial to herbivore
beetle survival	cardenolide 8.4	cardenolide 10.2	1.083571602	defensive
beetle survival	cardenolide 8.4	cardenolide suite 2015	3.063095841	defensive
beetle survival	cardenolide 8.4	leaf toughness	42.15262877	defensive
beetle survival	cardenolide 8.4	trichome density	2.829272572	defensive
beetle survival	cardenolide 8.4	latex	5649.521494	defensive
beetle survival	cardenolide 10.2	cardenolide suite 2015	25.92863306	defensive
beetle survival	cardenolide 10.2	leaf toughness	4.40121853	defensive
beetle survival	cardenolide 10.2	trichome density	5.515616694	defensive
beetle survival	cardenolide 10.2	latex	10.26439661	defensive
beetle survival	cardenolide suite 2015	leaf toughness	1.809568771	defensive
beetle survival	cardenolide suite 2015	trichome density	2.598271301	defensive
beetle survival	cardenolide suite 2015	latex	4.409506465	defensive
beetle survival	leaf toughness	trichome density	0.528476174	beneficial to herbivore
beetle survival	leaf toughness	latex	40.66038168	beneficial to herbivore
beetle survival	trichome density	latex	0.341196937	beneficial to herbivore
