## Supplementary material for "Plant defense synergies and antagonisms affect performance of specialist herbivores of common milkweed": Table S2

data set	trait 1	trait 2	relationship (regression)	relationship (Random Forest)	F or chi square	P (regression)	%PRV (regression)	%PRV (Random Forest)	PRR (regression)	PRR (Random Forest)	p
beetle growth	cardenolide 10.2	cardenolide 8.4	antagonism	unclear	0.7712	0.382	26	8	-6.55 -- -5.97	-6.42 -- -6.05	0.382127563
beetle growth	cardenolide 10.2	cardenolide suite 2016	antagonism	synergy	0.0769	0.782	27	6	-6.34 -- -6.14	-6.59 -- -6.06	0.782213433
beetle growth	cardenolide 10.2	latex	synergy	synergy	3.9439	0.051	27	3	-6.71 -- -5.92	-6.4 -- -6.09	0.051246201
beetle growth	cardenolide 10.2	leaf toughness	antagonism	synergy	0.6998	0.405	14	8	-6.85 -- -5.81	-6.51 -- -5.92	0.40499773
beetle growth	cardenolide 10.2	trichome density	antagonism	unclear	0.2639	0.609	47	3	-6.5 -- -6.08	-6.41 -- -6.01	0.608827413
beetle growth	cardenolide 8.4	cardenolide suite 2016	antagonism	unclear	2.8265	0.096	60	5	-6.69 -- -5.67	-6.46 -- -6.12	0.096116931
beetle growth	cardenolide 8.4	latex	synergy	unclear	0.0408	0.841	6	3	-6.42 -- -6.14	-6.39 -- -6.13	0.840591471
beetle growth	cardenolide 8.4	leaf toughness	synergy	unclear	1.4058	0.239	97	4	-6.64 -- -5.82	-6.49 -- -6	0.238779315
beetle growth	cardenolide 8.4	trichome density	synergy	unclear	0.4009	0.528	41	2	-6.36 -- -6.12	-6.39 -- -6.1	0.528394664
beetle growth	cardenolide suite 2016	latex	synergy	unclear	0.2842	0.596	10	1	-6.77 -- -6.06	-6.46 -- -6.11	0.595805467
beetle growth	cardenolide suite 2016	leaf toughness	antagonism	synergy	2.2286	0.139	20	7	-6.99 -- -5.93	-6.57 -- -6.03	0.138852915
beetle growth	cardenolide suite 2016	trichome density	antagonism	unclear	0.6509	0.422	56	2	-6.51 -- -6.13	-6.46 -- -6.09	0.422107274
beetle growth	latex	leaf toughness	synergy	unclear	3.836	0.054	96	3	-7 -- -5.7	-6.4 -- -6.07	0.054353126
beetle growth	latex	trichome density	synergy	unclear	0.9934	0.323	98	1	-6.53 -- -6.05	-6.37 -- -6.14	0.322699717
beetle growth	leaf toughness	trichome density	synergy	unclear	0.3583	0.551	6	5	-6.71 -- -5.97	-6.43 -- -6	0.551069565
beetle survival	cardenolide 10.2	cardenolide 8.4	antagonism	unclear	0.5377	0.463	76	18	0 -- 0.63	0.16 -- 0.63	0.46339289
beetle survival	cardenolide 10.2	cardenolide suite 2016	antagonism	unclear	0.0759	0.783	4	9	0 -- 0.48	0.15 -- 0.58	0.78291778
beetle survival	cardenolide 10.2	latex	synergy	synergy	2.6981	0.1	20	18	0 -- 0.84	0.16 -- 0.54	0.100466949
beetle survival	cardenolide 10.2	leaf toughness	synergy	synergy	1.1153	0.291	24	13	0 -- 0.61	0.19 -- 0.56	0.290931895
beetle survival	cardenolide 10.2	trichome density	synergy	synergy	2.4005	0.121	27	18	0 -- 0.63	0.18 -- 0.59	0.121296444
beetle survival	cardenolide 8.4	cardenolide suite 2016	antagonism	unclear	0.7989	0.371	27	13	0 -- 0.53	0.14 -- 0.55	0.371417554
beetle survival	cardenolide 8.4	latex	synergy	unclear	0.0011	0.974	0	13	0 -- 0.5	0.14 -- 0.57	0.973875632
beetle survival	cardenolide 8.4	leaf toughness	antagonism	unclear	0.0313	0.86	2	15	0 -- 0.32	0.13 -- 0.56	0.859571442
beetle survival	cardenolide 8.4	trichome density	antagonism	unclear	0.4911	0.483	22	14	0 -- 0.49	0.13 -- 0.53	0.483420609
beetle survival	cardenolide suite 2016	latex	synergy	synergy	1.609	0.205	25	15	0.01 -- 0.69	0.2 -- 0.51	0.20463575
beetle survival	cardenolide suite 2016	leaf toughness	synergy	synergy	0.1466	0.702	23	17	0.08 -- 0.43	0.23 -- 0.58	0.701851228
beetle survival	cardenolide suite 2016	trichome density	synergy	synergy	0.4588	0.498	21	16	0.03 -- 0.44	0.19 -- 0.5	0.498169417
beetle survival	latex	leaf toughness	antagonism	unclear	0.0208	0.885	2	16	0.09 -- 0.48	0.19 -- 0.53	0.885372077
beetle survival	latex	trichome density	antagonism	unclear	0.3259	0.568	50	12	0.08 -- 0.49	0.23 -- 0.53	0.568054723
beetle survival	leaf toughness	trichome density	synergy	synergy	0.211	0.646	39	16	0.11 -- 0.34	0.24 -- 0.51	0.645982044
monarch growth	carbon	cardenolide 10.5	antagonism	synergy	0.3503	0.555	6	3	-5.62 -- -4.69	-5.36 -- -4.93	0.555303461
monarch growth	carbon	cardenolide 18.6	antagonism	synergy	0.0943	0.759	4	1	-5.56 -- -4.65	-5.3 -- -4.91	0.759490244
monarch growth	carbon	cardenolide suite 2015	antagonism	antagonism	0.0002	0.988	0	11	-5.58 -- -4.64	-5.33 -- -4.9	0.987930573
monarch growth	carbon	latex	synergy	unclear	0.4475	0.505	11	17	-5.6 -- -4.48	-5.3 -- -4.85	0.50516175
monarch growth	carbon	leaf toughness	synergy	synergy	5.2086	0.025	61	18	-5.84 -- -4.57	-5.37 -- -4.9	0.02464634
monarch growth	carbon	LMA	antagonism	antagonism	0.7207	0.398	5	7	-5.62 -- -4.42	-5.35 -- -4.88	0.397997967
monarch growth	carbon	non-nitrogen	synergy	synergy	0.2639	0.609	3	8	-5.52 -- -4.57	-5.3 -- -4.9	0.608647631
monarch growth	carbon	trichome density	synergy	antagonism	0.2289	0.633	9	9	-5.72 -- -4.73	-5.39 -- -4.88	0.633404958
monarch growth	cardenolide 10.5	cardenolide 18.6	synergy	unclear	0.6784	0.412	92	1	-5.17 -- -4.86	-5.22 -- -4.98	0.412212657
monarch growth	cardenolide 10.5	cardenolide suite 2015	antagonism	antagonism	0.5714	0.452	32	1	-5.48 -- -4.89	-5.27 -- -4.95	0.451589913
monarch growth	cardenolide 10.5	latex	antagonism	unclear	0.0101	0.92	1	1	-5.2 -- -4.91	-5.26 -- -4.95	0.920333206
monarch growth	cardenolide 10.5	leaf toughness	antagonism	antagonism	2.6827	0.105	75	1	-5.51 -- -4.82	-5.19 -- -4.96	0.104758891
monarch growth	cardenolide 10.5	LMA	antagonism	antagonism	0.7001	0.405	24	2	-5.31 -- -4.79	-5.26 -- -4.95	0.404858938
monarch growth	cardenolide 10.5	non-nitrogen	antagonism	synergy	1.9835	0.162	76	1	-5.19 -- -4.71	-5.21 -- -4.98	0.1622956
monarch growth	cardenolide 10.5	trichome density	antagonism	synergy	0.0287	0.866	1	3	-5.26 -- -4.69	-5.33 -- -4.96	0.865920353
monarch growth	cardenolide 18.6	cardenolide suite 2015	antagonism	unclear	1.0299	0.313	35	4	-5.65 -- -4.94	-5.28 -- -4.96	0.312762854
monarch growth	cardenolide 18.6	latex	antagonism	antagonism	0.0942	0.76	14	1	-5.34 -- -4.91	-5.17 -- -4.96	0.759596593
monarch growth	cardenolide 18.6	leaf toughness	antagonism	unclear	5.187	0.025	98	0	-5.39 -- -4.58	-5.18 -- -4.96	0.024991105
monarch growth	cardenolide 18.6	LMA	antagonism	antagonism	4.9287	0.029	75	1	-5.52 -- -4.58	-5.25 -- -4.95	0.028772078
monarch growth	cardenolide 18.6	non-nitrogen	antagonism	antagonism	5.7922	0.018	84	1	-5.62 -- -4.58	-5.16 -- -4.99	0.018021555
monarch growth	cardenolide 18.6	trichome density	antagonism	unclear	0.013	0.909	1	3	-5.26 -- -4.64	-5.26 -- -4.97	0.909475797
monarch growth	cardenolide suite 2015	latex	antagonism	unclear	0.612	0.436	44	9	-5.35 -- -4.85	-5.34 -- -4.91	0.43605629
monarch growth	cardenolide suite 2015	leaf toughness	synergy	antagonism	1.6953	0.196	40	3	-5.47 -- -4.82	-5.25 -- -4.94	0.196050674
monarch growth	cardenolide suite 2015	LMA	synergy	unclear	0.9102	0.342	38	5	-5.41 -- -4.79	-5.39 -- -4.9	0.342487268
monarch growth	cardenolide suite 2015	non-nitrogen	synergy	synergy	1.2792	0.261	33	5	-5.54 -- -4.88	-5.34 -- -4.95	0.2609061
monarch growth	cardenolide suite 2015	trichome density	synergy	antagonism	0.0329	0.856	2	3	-5.28 -- -4.58	-5.44 -- -4.93	0.856393801
monarch growth	latex	leaf toughness	antagonism	antagonism	0.2701	0.605	19	3	-5.29 -- -4.87	-5.23 -- -4.93	0.604561398
monarch growth	latex	LMA	synergy	unclear	0.0572	0.812	4	1	-5.24 -- -4.78	-5.34 -- -4.91	0.811584664
monarch growth	latex	non-nitrogen	synergy	antagonism	0.0094	0.923	2	2	-5.25 -- -4.93	-5.18 -- -4.95	0.922794827
monarch growth	latex	trichome density	antagonism	antagonism	0.0029	0.957	0	4	-5.38 -- -4.54	-5.32 -- -4.94	0.957009794
monarch growth	leaf toughness	LMA	synergy	unclear	0.0056	0.94	1	2	-5.17 -- -4.82	-5.28 -- -4.92	0.940265327
monarch growth	leaf toughness	non-nitrogen	synergy	unclear	3.0646	0.083	61	1	-5.32 -- -4.7	-5.24 -- -4.96	0.083242036
monarch growth	leaf toughness	trichome density	synergy	antagonism	3.5435	0.063	34	3	-5.46 -- -4.5	-5.29 -- -4.93	0.062791624
monarch growth	LMA	non-nitrogen	synergy	synergy	10.3651	0.002	53	8	-5.77 -- -4.51	-5.31 -- -4.95	0.001748088
monarch growth	LMA	trichome density	synergy	unclear	0.6471	0.423	25	5	-5.35 -- -4.58	-5.49 -- -4.93	0.42315092
monarch growth	non-nitrogen	trichome density	synergy	synergy	4.2549	0.042	34	5	-5.37 -- -4.38	-5.33 -- -4.96	0.04182113
monarch survival	carbon	cardenolide 10.5	synergy	synergy	0.0963	0.756	9	25	0.81 -- 0.97	0.8 -- 0.93	0.756307723
monarch survival	carbon	cardenolide 18.6	antagonism	antagonism	2.5813	0.108	77	13	0.7 -- 0.99	0.8 -- 0.92	0.108133077
monarch survival	carbon	cardenolide suite 2015	antagonism	unclear	2.4945	0.114	51	9	0.7 -- 0.99	0.81 -- 0.92	0.114242743
monarch survival	carbon	latex	antagonism	unclear	0.0092	0.923	8	31	0.86 -- 0.94	0.67 -- 0.94	0.923422396
monarch survival	carbon	leaf toughness	antagonism	antagonism	1.874	0.171	51	19	0.8 -- 0.99	0.76 -- 0.93	0.171021385
monarch survival	carbon	LMA	synergy	antagonism	0.0917	0.762	13	21	0.84 -- 0.98	0.79 -- 0.92	0.762071137
monarch survival	carbon	non-nitrogen	antagonism	synergy	0.484	0.487	9	17	0.79 -- 0.99	0.74 -- 0.93	0.486638299
monarch survival	carbon	trichome density	synergy	antagonism	0.0871	0.768	16	23	0.79 -- 0.94	0.7 -- 0.92	0.767920484
monarch survival	cardenolide 10.5	cardenolide 18.6	synergy	unclear	0.6496	0.42	69	9	0.79 -- 0.95	0.77 -- 0.93	0.420258891
monarch survival	cardenolide 10.5	cardenolide suite 2015	antagonism	antagonism	0.9873	0.32	64	15	0.74 -- 0.98	0.77 -- 0.93	0.320392762
monarch survival	cardenolide 10.5	latex	synergy	unclear	0.5154	0.473	36	27	0.73 -- 0.95	0.71 -- 0.94	0.472831765
monarch survival	cardenolide 10.5	leaf toughness	antagonism	synergy	0.1215	0.727	7	18	0.82 -- 0.97	0.78 -- 0.94	0.727446301
monarch survival	cardenolide 10.5	LMA	antagonism	synergy	0.0927	0.761	27	26	0.79 -- 0.95	0.78 -- 0.94	0.760816933
monarch survival	cardenolide 10.5	non-nitrogen	synergy	unclear	0	0.996	0	20	0.78 -- 0.96	0.64 -- 0.94	0.99573751
monarch survival	cardenolide 10.5	trichome density	antagonism	synergy	1.3448	0.246	54	24	0.58 -- 0.98	0.66 -- 0.93	0.246185034
monarch survival	cardenolide 18.6	cardenolide suite 2015	synergy	unclear	0.8796	0.348	40	8	0.82 -- 1	0.84 -- 0.91	0.348309924
monarch survival	cardenolide 18.6	latex	synergy	synergy	3.1335	0.077	82	16	0.66 -- 1	0.7 -- 0.93	0.076696953
monarch survival	cardenolide 18.6	leaf toughness	antagonism	unclear	0.0497	0.824	11	7	0.82 -- 0.95	0.83 -- 0.92	0.823658384
monarch survival	cardenolide 18.6	LMA	antagonism	unclear	0.5912	0.442	88	8	0.8 -- 0.94	0.8 -- 0.92	0.441956753
monarch survival	cardenolide 18.6	non-nitrogen	synergy	synergy	1.7923	0.181	73	9	0.63 -- 0.99	0.71 -- 0.92	0.180647588
monarch survival	cardenolide 18.6	trichome density	antagonism	unclear	2.1869	0.139	69	13	0.65 -- 0.98	0.69 -- 0.92	0.139191029
monarch survival	cardenolide suite 2015	latex	antagonism	synergy	0.8206	0.365	41	16	0.8 -- 1	0.69 -- 0.93	0.365009084
monarch survival	cardenolide suite 2015	leaf toughness	synergy	unclear	0.296	0.586	15	7	0.83 -- 0.97	0.82 -- 0.92	0.586389884
monarch survival	cardenolide suite 2015	LMA	antagonism	unclear	0.087	0.768	18	8	0.88 -- 0.95	0.8 -- 0.92	0.768029903
monarch survival	cardenolide suite 2015	non-nitrogen	synergy	unclear	0.049	0.825	4	10	0.8 -- 0.97	0.73 -- 0.92	0.824845327
monarch survival	cardenolide suite 2015	trichome density	antagonism	unclear	0.8079	0.369	57	14	0.73 -- 0.97	0.69 -- 0.92	0.368740828
monarch survival	latex	leaf toughness	synergy	antagonism	0.1594	0.69	12	22	0.81 -- 0.96	0.69 -- 0.94	0.689744797
monarch survival	latex	LMA	antagonism	unclear	0.1518	0.697	56	27	0.86 -- 0.94	0.67 -- 0.93	0.696812211
monarch survival	latex	non-nitrogen	antagonism	unclear	0.0708	0.79	9	24	0.83 -- 0.98	0.67 -- 0.94	0.790222763
monarch survival	latex	trichome density	antagonism	synergy	0.0423	0.837	5	33	0.75 -- 0.95	0.68 -- 0.93	0.837002952
monarch survival	leaf toughness	LMA	synergy	antagonism	0.1668	0.683	10	16	0.82 -- 0.97	0.73 -- 0.93	0.682936306
monarch survival	leaf toughness	non-nitrogen	synergy	unclear	0.0106	0.918	1	19	0.79 -- 0.96	0.72 -- 0.93	0.918142366
monarch survival	leaf toughness	trichome density	antagonism	antagonism	0.699	0.403	61	26	0.8 -- 0.98	0.7 -- 0.93	0.403119679
monarch survival	LMA	non-nitrogen	antagonism	antagonism	1.4018	0.236	80	20	0.76 -- 0.99	0.7 -- 0.93	0.236422568
monarch survival	LMA	trichome density	synergy	unclear	0.2344	0.628	18	20	0.76 -- 0.98	0.69 -- 0.92	0.628244934
monarch survival	non-nitrogen	trichome density	antagonism	synergy	0.2136	0.644	16	20	0.78 -- 0.98	0.66 -- 0.93	0.643983667
